# Distribution of midleg campaniform sensilla in Hemiptera and their association with vibrational communication

**DOI:** 10.64898/2026.10.11.758358

**Authors:** Brian Saltin, Leonidas-Romanos Davranoglou

## Abstract

Campaniform sensilla are cuticular strain receptors that contribute to locomotion, postural control and vibration detection in insects. Their distribution in Hemiptera remains incompletely documented, limiting comparative and experimental investigation of their possible role in vibrational communication. We used scanning electron microscopy to map externally recognisable campaniform sensilla on the midlegs of a phylogenetically broad sample of Hemiptera, with an emphasis on Heteroptera. We recorded sensilla number and location by leg segment, distinguished between confidently identified sensilla and candidate structures, and compared counts between taxa with documented vibrational communication and those without a published record. We found widespread high concentration of campaniform sensilla across Heteroptera, although the distribution of sensilla on other leg segments was more variable. The sampled Pentatomoidea Trichophora had particularly high counts, and the exploratory comparison indicated higher counts in taxa with documented vibroacoustic communication. This association requires cautious interpretation because communication is incompletely documented, sampling is limited, and sensilla number may also reflect shared ancestry, leg mechanics and other sensory functions. Our survey provides a comparative anatomical basis for testing how campaniform sensilla contribute to vibration perception in Hemiptera.
