## Supplementary material for "Distribution of midleg campaniform sensilla in Hemiptera and their association with vibrational communication": Table S1

### Sheet: Table S1.
Table S1. Material examined in the present study.
Suborder	Infraorder	Family as recorded	Taxon	Locality	Sex / stage as recorded	Leg side as recorded	Preparation as recorded
Heteroptera	Aradoidea	Aradidae	Mezirinae n.sp.	Australasia	female	r	Stored in 70% ethanol
Heteroptera	Pentatomoidea	Pentatomidae	Codophila varia	Milos, Greece	female	l	Stored in 70% ethanol
Heteroptera	Pentatomoidea	Pentatomidae	Eurydema ornata	Tatoi, Greece	female	l	Stored in 70% ethanol
Heteroptera	Pyrrhocoroidea	Pyrrocorridea	Pyrrhocoris apterus	Bonn, Germany	female	r	Bouin, stored in ethanol,
Heteroptera	Lygaeoidea	Lygaeidae	Lygaeus creticus	Athens, Greece	female	l	Stored in 70% ethanol
Heteroptera	Cimicomorpha	Miridae	Stenodema laevigata	Bonn, Germany	male	r	Stored in 70% ethanol
Heteroptera	Cimicomorpha	Miridae	Dionconotus neglectus	Kokkinaras, Greece	female	r	Stored in 70% ethanol
Heteroptera	Cimicomorpha	Reduviidae	Zelus renardii	Heraclea, Greece	female	l	Stored in 70% ethanol
Heteroptera	Enicocephalomorpha	Enicocephalidae	Cocles n.sp.	Ambohitantely, Madagascar	male	r	fresh from the field, critically point dried
Heteroptera	Dipsocoromorpha	Ceratocombidae	Ceratocombus coleoptratus	Achaia Klauss, Greece	male	l	Stored in 70% ethanol
Auchenorrhyncha	Cicadomorpha	Cicadidae	Cicada orni	Lycabettus, Greece	female	r	Stored in 70% ethanol
Auchenorrhyncha	Fulgoroidea	Issidae	Latematium sp.	Greece	male	l	Stored in 70% ethanol
Coleorrhyncha	N/A	Peloridiidae	Peloridium pomponorum	Chile	female	l	Stored in 70% ethanol
Sternorrhyncha	Aphidoidea	Ortheziidae	Orthezia sp.	Patras, Greece	female	l	Stored in 70% ethanol
